# Hybrid conferences: opportunities, challenges and ways forward

**DOI:** 10.1101/2022.03.18.484941

**Authors:** Eleonora Puccinelli, Daniela Zeppilli, Paris Stefanoudis, Annaïg Wittische-Helou, Marjorie Kermorgant, Sandra Fuchs, Jozée Sarrazin, Erin E. Easton, Alexandra Anh-Thu Weber

**Affiliations:** Department of Oceanography, University of Cape Town, Rondebosch 7701, Cape Town, South Africa; University of Brest- UMR 6539 CNRS/UBO/IRD/Ifremer, LEMAR – IUEM, Plouzané, France; Univ Brest, CNRS, Ifremer, UMR6197 BEEP, F-29280 Plouzané, France; Department of Zoology, University of Oxford, Oxford, United Kingdom; Nekton Foundation, Oxford, United Kingdom; School of Earth, Environmental, and Marine Sciences, University of Texas Rio Grande Valley, Brownsville, Texas, USA; Marine Invertebrates, Museums Victoria, Melbourne, Victoria, Australia; Department of Aquatic Ecology, Eawag, Swiss Federal Institute of Aquatic Science and Technology, Dübendorf, Switzerland

**Keywords:** international conference, inclusivity, opinion survey, pandemic, carbon footprint, meeting organization

## Abstract

Hybrid conferences are in-person events that are also accessible online. This type of meeting format was rare pre-COVID-19 but started to become more common recently given the asynchronous global progression of the pandemic and the uneven access and distribution of vaccines that led to a large proportion of participants being unable to attend international conferences in person. Here we report the organization of a middle-sized (581 participants: 159 onsite, 422 online) international hybrid conference that took place in France in September 2021. We highlight particular organizational challenges inherent to this relatively new type of meeting format. Furthermore, we surveyed both in-person and online participants to better understand their conference experience and to propose improvements based on the feedback received. Finally, we compare the advantages and disadvantages of three types of conferences (onsite-only, online-only and hybrid) and suggest that hybrid events should be favored in the future because they offer the most flexibility to participants. We conclude by proposing suggestions and ways forward to maximize accessibility and inclusivity of hybrid conferences.
