## Supplementary File S2 for "Hybrid conferences: opportunities, challenges and ways forward"

### Sheet: File S2
File S2. Costs associeted to run a hybrid, onsite-only and online-only event. The hybrid budget is based on the expenses of the 16DSBS on 200 people attending onsite. The onsite only budget was estimated by projecting the costs of 200 attendees to 581 people attending onsite only, which represents the total number of attendees (onsite + online) for the 16DSBS; while the estimates of the online bu…
Expenses		Effective hybrid	Estimated onsite-only	Estimated online-only
Onsite venue	Room 1	4550	9100
	Room 2	4550	9100
	Meeting room	1575	3150
	Icebreak room	2747.5	5495
	Personal	7533.38	7533.38
	Conference dinner	3000	3000
	Total venue	23955.9	37378.4	0
Online support	Hire private company	44995
	Extra replay	2750		150
	Online platform	TBC		280
	Technical support			1200
	Total online	47745	0	1630
Catering	Coffee breaks (2x day, 4.66€/unit)	8202	24907.5
	Lunch (23.74€/unit)	23058	66983.5
	Icebreak cocktail	3008	8422.4
	Total catering	34268	100313	0
Registration		6775	6775
Keynotes travel		5000	12206.2	0
Welcoming package		1500	4200	0
Meeting coordinator		0	0	3000
TOTAL		119244	152180	4630
