## Supplementary File S3 for "Hybrid conferences: opportunities, challenges and ways forward"

### Sheet: Sheet 1
File S3. 16DSBS post-conference questionnaire with responses for all sections except where these were free text comments (Section 14). NA = Not applicable.
Questionnaire Section	Questionnaire item number	Questionnaire item	Onsite presenter of either poster or talk	Onsite attendee only	Online presenter of either poster or talk	Online attendee only	LOC (local organizing committee) / DSBS Trustee onsite presenter of either poster or talk	LOC / DSBS Trustee onsite attendee only	LOC / DSBS Trustee online presenter of either poster or talk	LOC / DSBS Trustee online attendee only
Section 1 Engagement	Q1	Which of the following describes your level of engagement in this meeting?	43	8	70	30	7	2	2	2
			Total number of responses	Strongly disagree	Disagree	Neither agree nor disagree	Agree	Strongly agree	Not Applicable	Total (inc. NA)
Section 2 - Overall experience	Q2	Overall, I found 16DSBS an enjoyable experience	163	3	4	11	62	83	1	164
	Q3	Overall, I found 16DSBS to be an inclusive symposium	161	7	9	29	57	59	3	164
	Q4	Overall, the scientific content of 16DSBS was of high quality	161	1	1	3	39	117	3	164
	Q5	For online attendees: I found it more difficult to concentrate during 16DSBS compared to past, similar online-only meetings	102	16	27	19	20	20	62	164
	Q6	For in person attendees: I found it more difficult to concentrate during 16DSBS meeting compared to past, similar in-person meetings]	55	17	15	11	9	3	109	164
	Q7	For online attendees: I was not able to dedicate as much time for 16DSBS as I would have for past, similar online-only meetings	104	16	22	11	26	29	60	164
	Q8	For in person attendees: I was not able to dedicate as much time for 16DSBS as I would have for past, similar in-person meetings	55	23	14	8	9	1	109	164
	Q9	The amount I paid for my registration fees was justified	143	12	28	38	37	28	21	164
	Q10	There were sufficient awards from the Society (for in-person presenters, online-only presenters, and online-only attendee) to cover registration / attendance fees for those in need	121	3	9	34	32	43	43	164
Section 3 - Format of the conference	Q11	Live talks (i.e., not pre-recorded) with live Q&A were an essential part of the virtual conference to make the conference more interactive	158	1	11	21	42	83	6	164
	Q12	Pre-recorded talks were essential owing to occasional technical issues with the live presentations and issues with internet	163	3	6	17	51	86	1	164
	Q13	Talk replay was an essential part of the conference to make it more inclusive (e.g. incompatible time-zones, live watching the other session, …)	159	0	4	9	25	121	5	164
	Q14	I viewed online content (recorded talks on the Vimeo platform and posters from the conference website) post-conference (Note: the content was available for up to 14 days post-conference)	158	20	16	13	30	79	6	164
	Q15	The duration of the availability of the online content is adequate (14 days post-conference)	159	25	47	21	39	27	5	164
	Q16	The planning of the different events / sessions was adequate	160	4	16	28	62	50	4	164
Section 4 - Platforms & Technical Questions	Q17	Overall, the online live experience from the Event Hall was enjoyable	112	4	7	12	54	35	52	164
	Q18	Overall, the online live experience from the Auditorium was enjoyable	114	3	12	17	49	33	50	164
	Q19	Overall, the onsite live experience from the Event Hall was enjoyable	65	1	0	4	25	35	99	164
	Q20	Overall, the onsite live experience from the Auditorium was enjoyable	64	1	1	3	23	36	100	164
	Q21	For online attendees: Live talks and live chat were easy to access	106	6	10	22	34	34	58	164
	Q22	For online presenters: Information on how to give the talk (zoom link) was sufficient	63	0	10	8	23	22	101	164
	Q23	Talks available on replay (either pre-recorded talks or live talks recorded during the event) were easy to access	149	5	11	22	55	56	15	164
	Q24	Overall, communication prior to the meeting was adequate (emails and Slack)	161	7	30	29	53	42	3	164
	Q25	Overall, communication during the meeting was adequate (emails and Slack)	161	11	17	34	56	43	3	164
	Q26	The Zoom socials (lunch-time socials, online gala dinner) and online poster session events were easy to access	75	4	12	18	27	14	89	164
	Q27	I found the Wonder Gathering online room useful	47	9	9	11	12	6	117	164
	Q28	The Slack channel “16DSBS_science_chat” was sufficient for engaging online with other researchers about science	143	11	23	35	50	24	21	164
	Q29	The 16DSBS page on the Ifremer website was helpful	155	8	15	29	60	43	9	164
	Q30	Accessing online posters and their associated video pitch via the conference website was easy	139	11	21	28	45	34	25	164
	Q31	The 16DSBS YouTube channel for watching the poster video pitch was useful	109	6	9	23	42	29	55	164
	Q32	I found the number of platforms used for the meeting adequate and easy to use	155	19	39	36	37	24	9	164
Section 5 - Format of Oral Presentations	Q33	12-min-long presentations followed by 3 mins of Q&A was sufficient	163	2	14	11	55	81	1	164
	Q34	Overall, questions from the online and onsite attendance were well balanced	161	4	5	16	54	82	3	164
	Q35	The program schedule (number of talks per day; total number of days) was adequate	161	2	22	16	67	54	3	164
	Q36	All talks should be live when possible, to enhance interactions	162	5	27	32	49	49	2	164
	Q37	All talks should be pre-recorded, even for onsite attendees, to harmonize the experience for all attendees and avoid delays in the schedule	161	51	45	29	18	18	3	164
	Q38	All sessions should be chaired by both an online and an onsite chair to enhance online and onsite interactions	161	5	14	45	50	47	3	164
	Q39	In the future I would prefer to do a live talk	144	5	8	31	31	69	20	164
	Q40	In the future I would prefer to do a pre-recorded talk	144	40	36	43	11	14	20	164
	Q41	In the future I would prefer three parallel sessions instead of two sessions (i.e. more talk slots, but fewer people in each room)	158	60	44	41	8	5	6	164
Section 6 - Format of Poster Presentations	Q42	The format of online posters was adequate (pdf available on the conference website; video pitch available on a password protected YouTube channel)	133	11	10	27	48	37	31	164
	Q43	I found the poster video pitch useful]	125	9	7	26	47	36	39	164
	Q44	For onsite attendees: the 3-hour poster session was sufficient	58	6	12	8	20	12	106	164
	Q45	For online attendees: the 3-hour poster session on Zoom with breakout rooms was sufficient	79	13	14	18	20	14	85	164
	Q46	Posters should always have a pdf file together with a 2-min video pitch	149	9	11	24	51	54	15	164
	Q47	In the future, I would like to see live Q&A sessions with the poster presenters	155	7	13	28	55	52	9	164
	Q48	In the future, I would like to see dedicated Q&A channels (e.g. in Slack) should be set up for poster presentations	149	6	8	31	54	50	15	164
Section 7 - Data Protection	Q49	Q49. I felt comfortable sharing my presentation (oral and/or poster) during the meeting	122	4	5	7	41	65	42	164
	Q50	Q50. I was more careful with data I presented compared to an in-person meeting	117	27	30	32	14	14	47	164
Section 8 - Beyond Talks & Posters Events	Q51	Q51. I found the student event on “Creating impactful graphics and figures to showcase your science” a valuable addition to the meeting	51	1	0	7	18	25	113	164
	Q52	Q52. I found the round table “Decolonizing deep-sea science” a valuable addition to the meeting	62	1	3	11	17	30	102	164
	Q53	Q53. I found the roundtable “Deep-sea biomimicry: How deep-sea environments could be a mine of bioinspiration to foster innovation?” a valuable addition to the meeting	44	2	1	12	16	13	120	164
	Q54	Q54. I found the roundtable “Achieving truly global stewardship of the deep ocean” a valuable addition to the meeting	48	1	1	9	19	18	116	164
	Q55	Q55. I found the roundtable “What the UN's Treaty on Biodiversity Beyond National Jurisdiction (BBNJ) Means for Deep-Sea Science” a valuable addition to the meeting	45	1	0	10	13	21	119	164
	Q56	Q56. I found the special session “Arts & Science”, including music from a live band, a valuable addition to the meeting	76	2	1	6	23	44	88	164
	Q57	Q57. In the future, I would like to see more of these meeting events	138	2	2	33	47	54	26	164
Section 9 - Online Social Events	Q58	Q58. I liked the early-career/student event (Sunday event)	34	0	1	11	5	17	130	164
	Q59	Q59. I liked the Social Lunch Time gathering event with the keynote speaker of the day as guest	45	2	1	6	24	12	119	164
	Q60	Q60. I liked the Online Gala Dinner event with quizzes, breakout rooms and Pictionary	23	3	0	4	10	6	141	164
	Q61	Q61. I liked the Poster online event with breakout rooms	73	10	9	16	22	16	91	164
	Q62	Q62. For onsite attendees: I participated in several online social events	59	35	9	2	6	7	105	164
Section 10 - Onsite Experience	Q63	Q63. I found that Océanopolis was an adequate venue for this symposium	75	4	3	8	19	41	89	164
	Q64	Q64. I found the local organizing committee helpful	96	1	1	4	20	70	68	164
	Q65	Q65. I found the Océanopolis employees helpful	65	1	2	4	14	44	99	164
	Q66	Q66. I enjoyed the food & drinks (coffee & lunch breaks)	62	5	8	6	18	25	102	164
	Q67	Q67. I enjoyed the Gala dinner	43	2	0	3	11	27	121	164
	Q68	Q68. I enjoyed the social activities (Wednesday afternoon)	21	0	0	2	6	13	143	164
	Q69	Q68. I found the COVID-19 safety measures appropriate	66	2	1	7	16	40	98	164
Section 11 - Networking	Q70	I was able to connect to people whose research was of interest to me and vice versa	154	3	19	26	68	38	10	164
	Q71	I connected with both on-site and online researchers via the platforms available (e.g., Slack)	144	20	35	26	46	17	20	164
	Q72	I received more than usual number of questions for my work compared to past, similar online only meetings	108	21	31	32	14	10	56	164
	Q73	I received more than usual number of questions for my work compared to past, similar in-person meeting	99	22	32	26	14	5	65	164
	Q74	For online attendees: I only managed to interact with online attendees, and not with onsite attendees	99	5	23	18	26	27	65	164
	Q75	For onsite attendees: I only managed to interact with onsite attendees, and not with online attendees	59	4	9	5	17	24	105	164
Section 12 - Chairing a Session	Q76	Sessions with only onsite chairs worked well	132	6	10	27	49	40	32	164
	Q77	Sessions with only online chairs worked well	128	6	23	34	37	28	36	164
	Q78	Sessions with both online and onsite chairs worked well	138	2	2	15	48	71	26	164
	Q79	For onsite chairs: It was more difficult to chair a session during the hybrid 16DSBS, compared to past, similar in-person meetings	27	0	7	10	6	4	137	164
	Q80	For online chairs: It was more difficult to chair a session during the hybrid 16DSBS, compared to past, similar online meetings	21	5	1	5	4	6	143	164
Section 13 - Moving forward	Q81	I would like future Society-sponsored symposia (Deep-Sea Biology Symposium, International Symposium on Deep-Sea Corals, International Symposium on Chemosynthesis-Based Ecosystems) to be hybrid	162	7	10	25	52	68	2	164
	Q82	I would like future Society-sponsored symposia (Deep-Sea Biology Symposium, International Symposium on Deep-Sea Corals, International Symposium on Chemosynthesis-Based Ecosystems) to be online-only	162	90	44	10	13	5	2	164
	Q83	I would like future Society-sponsored symposia (Deep-Sea Biology Symposium, International Symposium on Deep-Sea Corals, International Symposium on Chemosynthesis-Based Ecosystems) to be in-person only	161	54	39	34	21	13	3	164
	Q84	I would like the Society to organise smaller online events on a regular basis such as webinars, lecture series or journal clubs	159	6	6	22	61	64	5	164
Section 14 - Suggestions	Q85	What was your favourite event of the meeting?	Free-text comments
	Q86	What is the most important thing that should be improved in future meetings?	Free-text comments
	Q87	Do you have any other suggestions for future meetings?	Free-text comments
			Student (Master or PhD student)	Postdoctoral Researcher	Independent Researcher (in Academia, Research Institute, NGO, Government)	Other
Section 15 - Demographic Data	Q88	What is your current professional role?	57	35	54	18
	Q89	What is your country of working affiliation?	See Fig. 1 below
	Q90	What is your country of origin?	See Fig. 2 below
			Female	Male	Non-binary	Other / Prefer not to say / Did not answer
	Q91	What is your gender?	101	51	1	11
			18-24 years	25-34 years	35-44 years	45-54 years	55-64 years	65 or older	Prefer not to answer / Did not answer
	Q92	What is your age group?	7	77	49	14	5	6	6
